# A bacterial TIR-based immune system senses viral capsids to initiate defense

**DOI:** 10.1101/2024.07.29.605636

**Authors:** Cameron G. Roberts, Chloe B. Fishman, Dalton V. Banh, Luciano A. Marraffini

## Abstract

Toll/interleukin-1 receptor (TIR) domains are present in immune systems that protect prokaryotes from viral (phage) attack. In response to infection, TIRs can produce a cyclic adenosine diphosphate-ribose (ADPR) signaling molecule, which activates an effector that depletes the host of the essential metabolite NAD+ to limit phage propagation. How bacterial TIRs recognize phage infection is not known. Here we describe the sensing mechanism for the staphylococcal Thoeris defense system, which consists of two TIR domain sensors, ThsB1 and ThsB2, and the effector ThsA. We show that the major capsid protein of phage Φ80α forms a complex with ThsB1 and ThsB2, which is sufficient for the synthesis of 1’’-3’ glycocyclic ADPR (gcADPR) and subsequent activation of NAD+ cleavage by ThsA. Consistent with this, phages that escape Thoeris immunity harbor mutations in the capsid that prevent complex formation. We show that capsid proteins from staphylococcal Siphoviridae belonging to the capsid serogroup B, but not A, are recognized by ThsB1/B2, a result that suggests that capsid recognition by Sau-Thoeris and other anti-phage defense systems may be an important evolutionary force behind the structural diversity of prokaryotic viruses. More broadly, since mammalian toll-like receptors harboring TIR domains can also recognize viral structural components to produce an inflammatory response against infection, our findings reveal a conserved mechanism for the activation of innate antiviral defense pathways.
