## Supplementary material for "A bacterial TIR-based immune system senses viral capsids to initiate defense": Suplementary Data File 1

### Sheet: Sheet1
ThsA_sequence	ThsB1_sequence	ThsB2_sequence	combined_accessions	count
MTIDKKKFIEKYVKALESNTAAIFAGAGLSCGAGYVNWKTLLNEAAEELELNIDKEEHDLVGLAQHYINKKRSRGNLNTVIMEQFSTRAELTENHKLLAKLPIDTYWTTNYDCMIEKALDSEGRIVDVKRNQNQLTVSVADKDATVYKMHGDIDSIDKIILTRDDYEKYNLTHPKFREILEGDLLSKTFLFIGFSFTDPNISYILSRIRLVLEDNTRPHYCILKEVEEKEYDNTEEFMYAKIKQQLHIEDLSRFSIETLLVKDYIEITEILESIYKRYRRKTIFISGSATEYLPFNSETGKYFLHQLSKKLVENDFKLVTGFGLGVGSYVINGVADYINSNKKSKLQNHLNILPFSQDSSGDLDLKEVWKKNRLEMISECGMALFLFGNKEKDGKIVLA…	MARKTFISYKYSEAKDLRDKIVESLGEDAKYYQGETSDSPDMSDRITEYIKKELKNKIYSTSVTIVVISPNMKESNWIDWEIEYSVKQMKRGDRTSSTNGVVGVVMKHNGDYSWLRNSVINSDGHTAIHTDNSYLYDIIVKNRFNQEPIEYTCDECKNIDALTGSFISLVEEDEFLGNPTKYIENAYEKSKKATNYNICRRK	MERQQTYKEKAQHLYKVKKIKNRYNTKSAEEYFFSIPQVKYILSAGRMKKHKENYNASEIKIKKAALEKSRKNKNWKIEERLIKAKRYTQKVDPEYLNIYMKAYHKKDITTEEKLEILTELKKFDTENIVRFFRKLNDAEQNKMIRNLAFKYLQDYGHYVKLRKNFKGKKKVYQTERASLDTKKPEDLYNDLTNKNIQSQKVYDIFISHSTKDKKTVEDIIRVFNEQNKTCYCDWTMDQDYLKRKYVGEYTKQVLKARMEQSKMLVLLRTENSVQSDWVSFEIEYFENLKKPIYIVESLEELLEAFSD	KK239416.1, KK230406.1, KK222954.1, KK224086.1, KK218599.1, KK220355.1, KK235606.1, KK223582.1, JIRL01000031.1, KK228932.1, KK225209.1, KK240163.1, KK219160.1, KK234154.1, KK223399.1, KK221466.1, KK230956.1, JIKA01000011.1, KK240874.1, KK219997.1, KK225002.1, KK225372.1, KK225318.1, KK229754.1, KK232424.1, KK237920.1, KK229051.1, JJEW01000012.1, JJEJ01000010.1, JINA01000007.1, KK234614.1, KK22246…	562
MPFSQDSSGDLDLKEVWKKNRLEMISECGMALFLFGNKEKDGKIVLADGLEEEYKIAERQELVRLPINVTGYKTKNLSEQYNEEINIQFKEKILKMYNEINEYKCDFSNKQSIDELVQKIVNLVIEIKKTK	MARKTFISYKYSEAKDLRDKIVESLGEDAKYYQGETSDSPDMSDRITEYIKKELKNKIYSTSVTIVVISPNMKESNWIDWEIEYSVKQMKRGDRTSSTNGVVGVVMKHNGDYSWLRNSVINSDGHTAIHTDNSYLYDIIVKNRFNQEPIEYTCDECKNIDALTGSFISLVEEDEFLGNPTKYIENAYEKSKKATNYNICRRK	MERQQTYKEKAQHLYKVKKIKNRYNTKSAEEYFFSIPQVKYILSAGRMKKHKENYNASEIKIKKAALEKSRKNKNWKIEERLIKAKRYTQKVDPEYLNIYMKAYHKKDITTEEKLEILTELKKFDTENIVRFFRKLNDAEQNKMIRNLAFKYLQDYGHYVKLRKNFKGKKKVYQTERASLDTKKPEDLYNDLTNKNIQSQKVYDIFISHSTKDKKTVEDIIRVFNEQNKTCYCDWTMDQDYLKRKYVGEYTKQVLKARMEQSKMLVLLRTENSVQSDWVSFEIEYFENLKKPIYIVESLEELLEAFSD	KK230680.1, JIGY01000015.1, KK229332.1, KK235707.1, KK233953.1, KK230611.1, KK233916.1, KK239446.1, KK233217.1, KK233273.1, KK231188.1, KK224318.1, KK236455.1, KK229442.1, KK231221.1, KK236493.1, KK230294.1	17
MTIDKKKFIEKYVKALESNTAAIFAGAGLSCGAGYVNWKTLLNEAAEELELNIDKEEHDLVGLAQHYINKKRSRGNLNTVIMEQFSTRAELTENHKLLAKLPIDTYWTTNYDCMIEKALDSEGRIVDVKRNQNQLTVSVADKDATVYKMHGDIDSIDKIILTRDDYEKYNLTHPKFREILEGDLLSKTFLFIGFSFTDPNISYILSRIRLVLEDNTRPHYCILKEVEEKEYDNTEEFMYAKIKQQLHIEDLSRFSIETLLVKDYIEITEILESIYKRYRRKTIFISGSATEYLPFNSETGKYFLHQLSKKLVENDFKLVTGFGLGVGSYVINGVADYINSNKKSKLQNHLNILPFSQDSSGDLDLKEVWKKNRLEMISECGMALFLFGNKEKDGKIVLA…	MARKTFISYKYSEAKDLRDKIVESLGEDAKYYQGETSDSPDMSDRITEYIKKELKNKIYSTSVTIVVISPNMKESNWIDWEIEYSVKQMKRGDRTSSTNGVVGVVMKHNGDYSWLRNSVINSDGHTAIHTDNSYLYDIIVKNRFNQEPIEYTCDECKNIDALTGSFISLVEEDEFLGNPTKYIENAYEKSKKATNYNICRRK	MDQDYLKRKYVGEYTKQVLKARMEQSKMLVLLRTENSVQSDWVSFEIEYFENLKKPIYIVESLEELLEAFSD	JIFJ01000017.1, KK240683.1, KK223216.1, KK240655.1	4
MTIDKKKFIEKYVKALESNTAAIFAGAGLSCGAGYVNWKTLLNEAAEELELNIDKEEHDLVGLAQHYINKKRSRGNLNTVIMEQFSTRAELTENHKLLAKLPIDTYWTTNYDCMIEKALDSEGRIVDVKRNQNQLTVSVADKDATVYKMHGDIDSIDKIILTRDDYEKYNLTHPKFREILEGDLLSKTFLFIGFSFTDPNISYILSRIRLVLEDNTRPHYCILKEVEEKEYDNTEEFMYAKIKQQLHIEDLSRFSIETLLVKDYIEITEILESIYKRYRRKTIFISGSATEYLPFNSETGKYFLHQLSKKLVENDFKLVTGFGLGVGSYVINGVADYINSNKKSKLQNHLNILPFSQDSSGDLDLKEVWKKIAWK	MARKTFISYKYSEAKDLRDKIVESLGEDAKYYQGETSDSPDMSDRITEYIKKELKNKIYSTSVTIVVISPNMKESNWIDWEIEYSVKQMKRGDRTSSTNGVVGVVMKHNGDYSWLRNSVINSDGHTAIHTDNSYLYDIIVKNRFNQEPIEYTCDECKNIDALTGSFISLVEEDEFLGNPTKYIENAYEKSKKATNYNICRRK	MERQQTYKEKAQHLYKVKKIKNRYNTKSAEEYFFSIPQVKYILSAGRMKKHKENYNASEIKIKKAALEKSRKNKNWKIEERLIKAKRYTQKVDPEYLNIYMKAYHKKDITTEEKLEILTELKKFDTENIVRFFRKLNDAEQNKMIRNLAFKYLQDYGHYVKLRKNFKGKKKVYQTERASLDTKKPEDLYNDLTNKNIQSQKVYDIFISHSTKDKKTVEDIIRVFNEQNKTCYCDWTMDQDYLKRKYVGEYTKQVLKARMEQSKMLVLLRTENSVQSDWVSFEIEYFENLKKPIYIVESLEELLEAFSD	KK220514.1, JIKJ01000007.1, KK239986.1, KK240086.1, JIVO01000013.1, KK226363.1, KK240125.1, JIXQ01000009.1, KK225630.1, JIXP01000012.1, KK240580.1, KK235112.1, KK223042.1	13
MTIDKKKFIEKYVKALESNTAAIFAGAGLSCGAGYVNWKTLLNEAAEELELNIDKEEHDLVGLAQHYINKKRSRGNLNTVIMEQFSTRAELTENHKLLAKLPIDTYWTTNYDCMIEKALDSEGRIVDVKRNQNQLTVSVADKDATVYKMHGDIDSIDKIILTRDDYEKYNLTHPKFREILEGDLLSKTFLFIGFSFTDPNISYILSRIRLVLEDNTRPHYCILKEVEEKEYDNTEEFMYAKIKQQLHIEDLSRFSIETLLVKDYIEITEILESIYKRYRRKTIFISGSATEYLPFNSETGKYFLHQLSKKLVENDFKLVTGFGLGVGSYVINGVADYINSNKKSKLQNHLNILPFSQDSSGDLDLKEVWKKNRLEMISECGMALFLFGNKEKDGKIVLA…	MARKTFISYKYSEAKDLRDKIVESLGEDAKYYQGETSDSPDMSDRITEYIKKELKNKIYSTSVTIVVISPNMKESNWIDWEIEYSVKQMKRGDRTSSTNGIVGVVMKHNGDYSWLRNSVINSDGHTAIHTDNSYLYDIIVKNRFNQEPIEYTCDECKNIDALTGSFISLVEEDEFLGNPTKYIENAYEKSKKATNYNICRRK	MERQQTYKEKAQHLYKVKKIKNRYNTKSAEEYFFSIPQVKYILSAGRMKKHKENYNASEIKIKKAALEKSRKNKNWKIEERLIKAKRYTQKVDPEYLNIYMKAYHKKDITTEEKLEILTELKKFDTENIVRFFRKLNDAEQNKMIRNLAFKYLQDYGHYVKLRKNFKGKKKVYQTERASLDTKKPEDLYNDLTNKNIQSQKVYDIFISHSTKDKKTVEDIIRVFNEQNKTCYCDWTMDQDYLKRKYVGEYTKQVLKARMEQSKMLVLLRTENSVQSDWVSFEIEYFENLKKPIYIVESLEELLEAFSD	KK223163.1	1
MTIDKKKFIEKYVKALESNTAAIFAGAGLSCGAGYVNWKTLLNEAAEELELNIDKEEHDLVGLAQHYINKKRSRGNLNTVIMEQFSTRAELTENHKLLAKLPIDTYWTTNYDCMIEKALDSEGRIVDVKRNQNQLTVSVADKDATVYKMHGDIDSIDKIILTRDDYEKYNLTHPKFREILEGDLLSKTFLFIGFSFTDPNISYILSRIRLVLEDNTRPHYCILKEVEEKEYDNTEEFMYAKIKQQLHIEDLSRFSIETLLVKDYIEITEILESIYKRYRRKTIFISGSATEYLPFNSETGKYFLHQLSKKLVENDFKLVTGFGLGVGSYVINGVADYINSNKKSKLQNHLNILPFSQDSSGDLDLKEVWKKIAWK	MARKTFISYKYSEAKDLRDKIVESLGEDAKYYQGETSDSPDMSDRITEYIKKELKNKIYSTSVTIVVISPNMKESNWIDWEIEYSVKQMKRGDRTSSTNGVVGVIMKHNGDYSWLRNSVINSDGHTAIHTDNSYLYDIIVKNRFNQEPIEYTCDECKNIDALTGSFISLVEEDEFLGNPTKYIENAYEKSKKATNYNICRRK	MERQQTYKEKAQHLYKVKKIKNRYNTKSAEEYFFSIPQVKYILSAGRMKKHKENYNASEIKIKKAALEKSRKNKNWKIEERLIKAKRYTQKVDPEYLNIYMKAYHKKDITTEEKLEILTELKKFDTENIVRFFRKLNDAEQNKMIRNLAFKYLQDYGHYVKLRKNFKGKKKVYQTERASLDTKKPEDLYNDLTNKNIQSQKVYDIFISHSTKDKKTVEDIIRVFNEQNKTCYCDWTMDQDYLKRKYVGEYTKQVLKARMEQSKMLVLLRTENSVQSDWVSFEIEYFENLKKPIYIVESLEELLEAFSD	KK224580.1	1
MTIDKKKFIEKYVKALESNTAAIFAGAGLSCGAGYVNWKTLLNEAAEELELNIDKEEHDLVGLAQHYINKKRSRGNLNTVIMEQFSTRAELTENHELLAKLPIDTYWTTNYDCMIEKALDSEGRIVDVKRNQNQLTVSVADKDATVYKMHGDIDSIDKIILTRDDYEKYNLTHPKFREILEGDLLSKTFLFIGFSFTDPNISYILSRIRLVLEDNTRPHYCILKEVEEKEYDNTEEFMYAKIKQQLHIEDLSRFSIETLLVKDYIEITEILESIYKRYRRKTIFISGSATEYLPFNSETGKYFLHQLSKKLVENDFKLVTGFGLGVGSYVINGVADYINSNKKSKLQNHLNILPFSQDSSGDLDLKEVWKKNRLEMISECGMALFLFGNKEKDGKIVLA…	MARKTFISYKYSEAKDLRDKIVESLGEDAKYYQGETSDSPDMSDRITEYIKKELKNKIYSTSVTIVVISPNMKESNWIDWEIEYSVKQMKRGDRTSSTNGVVGVVMKHNGDYSWLRNSVINSDGHTAIHTDNSYLYDIIVKNRFNQEPIEYTCDECKNIDALTGSFISLVEEDEFLGNPTKYIENAYEKSKKATNYNICRRK	MERQQTYKEKAQHLYKVKKIKNRYNTKSAEEYFFSIPQVKYILSAGRMKKHKENYNASEIKIKKAALEKSRKNKNWKIEERLIKAKRYTQKVDPEYLNIYMKAYHKKDITTEEKLEILTELKKFDTENIVRFFRKLNDAEQNKMIRNLAFKYLQDYGHYVKLRKNFKGKKKVYQTERASLDTKKPEDLYNDLTNKNIQSQKVYDIFISHSTKDKKTVEDIIRVFNEQNKTCYCDWTMDQDYLKRKYVGEYTKQVLKARMEQSKMLVLLRTENSVQSDWVSFEIEYFENLKKPIYIVESLEELLEAFSD	KK237651.1, KK237828.1	2
MTIDKKKFIEKYVKALESNTAAIFAGAGLSCGAGYVNWKTLLNEAAEELELNIDKEEHDLVGLAQHYINKKRSRGNLNTVIMEQFSTRAELTENHKLLAKLPIDTYWTTNYDCMIEKALDSEGRIVDVKRNQNQLTVSVADKDATVYKMHGDIDSIDKIILTRDDYEKYNLTHPKFREILEGDLLSKTFLFIGFSFTDPNISYILSRIRLVLEDNTRPHYCILKEVEEKEYDNTEEFMYAKIKQQLHIEDLSRFSIETLLVKDYIEITEILESIYKRYRRKTIFISGSATEYLPFNSETGKYFLHQLSKKLVENDFKLVTGFGLGVGSYVINGVADYINSNKKSKLQNHLNILPFSQDSSGDLDLKEVWKKNRLEMISECGMALFLFGNKEKDGKIVLA…	MARKTFISYKYSEAKDLRDKIVESLGEDAKYYQGETSDSPDMSDRITEYIKKELKNKIYSTSVTIVVISPNMKESNWIDWEIEYSVKQMKRGDRTSSTNGVVGVVMKHNGDYSWLRNSVINSDGHTAIHTDNSYLYDIIVKNRFNQEPIEYTCDECKNIDALTGSFISLVEEDEFLGNPTKYIENAYEKSKKATNYNICRRK	MERQQTYKEKAQHLYKVKKIKNRYNTKSAEEYFFSIPQVKYILSAGRMKKHKENYNASEIKIKKAALEKSRKNKNWKIEERLIKAKRYTQKVDPEYLNIYMKAYHKKDITTEEKLEILTELKKFDTENIVRFFRKLNDAEQNKMIRNLAFKYLQDYGHYVKLRKNFKGKKKVCQTERASLDTKKPEDLYNDLTNKNIQSQKVYDIFISHSTKDKKTVEDIIRVFNEQNKTCYCDWTMDQDYLKRKYVGEYTKQVLKARMEQSKMLVLLRTENSVQSDWVSFEIEYFENLKKPIYIVESLEELLEAFSD	KK233107.1, KK230124.1, KK235201.1	3
MTIDKKKFIEKYVKALESNTAAIFAGAGLSCGAGYVNWKTLLNEAAEELELNIDKEEHDLVGLAQHYINKKRSRGNLNTVIMEQFSTRAELTENHKLLAKLPIDTYWTTNYDCMIEKALDSEGRIVDVKRNQNQLTVSVADKDATVYKMHGDIDSIDKIILTRDDYEKYNLTHPKFREILEGDLLSKTFLFIGFSFTDPNISYILSRIRLVLEDNTRPHYCILKEVEEKEYDNTEEFMYAKIKQQLHIEDLSRFSIETLLVKDYIEITEILESIYKRYRRKTIFISGSATEYLPFNSETGKYFLHQLSKKLVENDFKLVTGFGLGVGSYVINGVADYINSNKKSKLQNHLNILPFSQDSSGDLDLKEVWKKNRLEMISECGMALFLFGNKEKDGKIVLA…	MARKTFISYKYSEAKDLRDKIVESLGEDAKYYQGETSDSPDMSDRITEYIKKELKNKIYSTSVTIVVISPNMKESNWIDWEIEYSVKQMKRGDRTSSTNGVVGVVMKHNGDYSWLRNSVINSDGHTAIHTDNSYLYDIIVKNRFNQEPIEYTCDECKNIDALTGSFISLVEEDEFLGNPTKYIENAYEKSKKATNYNICRRK	MERQQTYKEKAQHLYKVKKIKNRYNTKSAEEYFFSIPQVKYILSAGRMKKHKENYNASEIKIKKAALEKSRKNKNWKIEERLIKAKRYTQKVDPEYLNIYMKAYHKKDITTEEKLEILTELKKFDTENIVRFFRKLNDAEQNKMIRNLAFKYLQDYGHYVKLRKNFKGKKKVYQTERASLDTKKPEDLYNDLTNKNIQSQKVYDIFISHSTKDKKTVEDIIRVFNEQNKTCYCDWTMDQDYLKRKYVGEYTKQVLKARMEQSKMLVLLRTENSVQSDWVSFEIEYFENLKKPIYIVESLEELLEAFSD	KK222053.1, KK223136.1	2
MALFLFGNKEKDGKIVLADGLEEEYKIAERQELVRLPINVTGYKTKNLSEQYNEEINIQFKEKILKMYNEINEYKCDFSNKQSIDELVQKIVNLVIEIKKTK	MARKTFISYKYSEAKDLRDKIVESLGEDAKYYQGETSDSPDMSDRITEYIKKELKNKIYSTSVTIVVISPNMKESNWIDWEIEYSVKQMKRGDRTSSTNGVVGVVMKHNGDYSWLRNSVINSDGHTAIHTDNSYLYDIIVKNRFNQEPIEYTCDECKNIDALTGSFISLVEEDEFLGNPTKYIENAYEKSKKATNYNICRRK	MERQQTYKEKAQHLYKVKKIKNRYNTKSAEEYFFSIPQVKYILSAGRMKKHKENYNASEIKIKKAALEKSRKNKNWKIEERLIKAKRYTQKVDPEYLNIYMKAYHKKDITTEEKLEILTELKKFDTENIVRFFRKLNDAEQNKMIRNLAFKYLQDYGHYVKLRKNFKGKKKVYQTERASLDTKKPEDLYNDLTNKNIQSQKVYDIFISHSTKDKKTVEDIIRVFNEQNKTCYCDWTMDQDYLKRKYVGEYTKQVLKARMEQSKMLVLLRTENSVQSDWVSFEIEYFENLKKPIYIVESLEELLEAFSD	KK223946.1	1
MTIDKKKFIEKYVKALESNTAAIFAGAGLSCGAGYVNWKTLLNEAAEELELNIDKEEHDLVGLAQHYINKKRSRGNLNTVIMEQFSTRAELTENHKLLAKLPIDTYWTTNYDCMIEKALDSEGRIVDVKRNQNQLTVSVADKDATVYKMHGDIDSIDKIILTRDDYEKYNLTHPKFREILEGDLLSKTFLFIGFSFTDPNISYILSRIRLVLEDNTRPHYCILKEVEEKEYDNTEEFMYAKIKQQLHIEDLSRFSIETLLVKDYIEITEILESIYKRYRRKTIFISGSATEYLPFNSETGKYFLHQLSKKLVENDFKLVTGFGLGVGSYVINGVADYINSNKKSKLQNHLNILPFSQDSSGDLDLKEVWKKNRLEMISECGMALFLFGNKEKDGKIVLA…	MARKTFISYKYSEAKDLRDKIVESLGEDAKYYQGETSDSPDMSDRITEYIKKELKNKIYSTSVTIVVISPNMKESNWIDWEIEYSVKQMKRGDRTSSTNGVVGVVMKHNGDYSWLRNSVINSDGHTAIHTDNSYLYDIIVKNRFNQEPIEYTCDECKNIDALTGSFISLVEEDEFLGNPTKYIENAYEKSKKATNYNICRRK	MERQQTYKEKAQHLYKVKKIKNRYNTKSAEEYFFSIPQVKYILSAGRMKKHKENYNASEIKIKKAALEKSRKNKNWKIEERLIKAKIYTQKVDPEYLNIYMKAYHKKDITTEEKLEILTELKKFDTENIVRFFRKLNDAEQNKMIRNLAFKYLQDYGHYVKLRKNFKGKKKVYQTERASLDTKKPEDLYNDLTNKNIQSQKVYDIFISHSTKDKKTVEDIIRVFNEQNKTCYCDWTMDQDYLKRKYVGEYTKQVLKARMEQSKMLVLLRTENSVQSDWVSFEIEYFENLKKPIYIVESLEELLEAFSD	JIUZ01000012.1, JIRD01000012.1, KK232151.1, KK227638.1, KK232044.1	5
MNGDGKMTIDKKKFIEKYVKALESNTAAIFAGAGLSCGAGYVNWKTLLNEAAEELELNIDKEEHDLVGLAQHYINKKRSRGNLNTVIMEQFSTRAELTENHKLLAKLPIDTYWTTNYDCMIEKALDSEGRIVDVKRNQNQLTVSVADKDATVYKMHGDIDSIDKIILTRDDYEKYNLTHPKFREILEGDLLSKTFLFIGFSFTDPNISYILSRIRLVLEDNTRPHYCILKEVEEKEYDNTEEFMYAKIKQQLHIEDLSRFSIETLLVKDYIEITEILESIYKRYRRKTIFISGSATEYLPFNSETGKYFLHQLSKKLVENDFKLVTGFGLGVGSYVINGVADYINSNKKSKLQNHLNILPFSQDSSGDLDLKEVWKKNRLEMISECGMALFLFGNKEKD…	MARKTFISYKYSEAKDLRDKIVESLGEDAKYYQGETSDSPDMSDRITEYIKKELKNKIYSTSVTIVVISPNMKESNWIDWEIEYSVKQMKRGDRTSSTNGVVGVVMKHNGDYSWLRNSVINSDGHTAIHTDNSYLYDIIVKNRFNQEPIEYTCDECKNIDALTGSFISLVEEDEFLGNPTKYIENAYEKSKKATNYNICRRK	MKYPIRQVAEVLPEKYTRYILLKEFQRLFPYQWNIIVERQQTYKEKAQHLYKVKKIKNRYNTKSAEEYFFSIPQVKYILSAGRMKKHKENYNASEIKIKKAALEKSRKNKNWKIEERLIKAKRYTQKVDPEYLNIYMKAYHKKDITTEEKLEILTELKKFDTENIVRFFRKLNDAEQNKMIRNLAFKYLQDYGHYVKLRKNFKGKKKVYQTERASLDTKKPEDLYNDLTNKNIQSQKVYDIFISHSTKDKKTVEDIIRVFNEQNKTCYCDWTMDQDYLKRKYVGEYTKQVLKARMEQSKMLVLLRTENSVQSDWVSFEIEYFENLKKPIYIVESLEELLEAFSD	CP013621.1, CP013619.1, LNTF01000010.1	3
MNGDGKMTIDKKKFIEKYVKALESNTAAIFAGAGLSCGAGYVNWKTLLNEAAEELELNIDKEEHDLVGLAQHYINKKRSRGNLNTVIMEQFSTRAELTENHKLLAKLPIDTYWTTNYDCMIEKALDSEGRIVDVKRNQNQLTVSVADKDATVYKMHGDIDSIDKIILTRDDYEKYNLTHPKFREILEGDLLSKTFLFIGFSFTDPNISYILSRIRLVLEDNTRPHYCILKEVEEKEYDNTEEFMYAKIKQQLHIEDLSRFSIETLLVKDYIEITEILESIYKRYRRKTIFISGSATEYLPFNSETGKYFLHQLSKKLVENDFKLVTGFGLGVGSYVINGVADYINSNKKSKLQNHLNILPFSQDSSGDLDLKEVWKKNRLEMISECGMALFLFGNKEKD…	MARKTFISYKYSEAKDLRDKIVESLGEDAKYYQGETSDSPDMSDRITEYIKKELKNKIYSTSVTIVVISPNMKESNWIDWEIEYSVKQMKRGDRTSSTNGVVGVVMKHNGDYSWLRNSVINSDGHTAIHTDNSYLYDIIVKNRFNQEPIEYTCDECKNIDALTGSFISLVEEDEFLGNPTKYIENAYEKSKKATNYNICRRK	MKYPIRQVAEVLPEKYTRYILLKEFQRLFPYQWNIIVERQQTYKEKAQHLYKVKKIKNRYNTKSAEEYFFSIPQVKYILSAGRMKKHKENYNASEIKIKKAALEKSRKNKNWKIEERLIKAKRYTQKVDPEYLNIYMKAYHKKDITTEEKLEILTELKKFDTENIVRFFRKLNDAEQNKMIRNLAFKYLQDYGHYVKLRKNFKGKKKVYQTERASLDTKKPEDLYNDLTNKNIQSQKVYDIFISHSTKDKKTVEDIIRVFNEQNKTCYCDWTMDQDYLKRKYVGEYTKQVLKARMEQSKMLVLLRTENSVQSDWVSFEIEYFENLKKPIYIVESLEELLEAFSD	CP013616.1	1
MTIDKKKFIEKYVKALESNTAAIFAGAGLSCGAGYVNWKTLLNEAAEELELNIDKEEHDLVGLAQHYINKKRSRGNLNTVIMEQFSTRAELTENHKLLAKLPIDTYWTTNYDCMIEKALDSEGRIVDVKRNQNQLTVSVADKDATVYKMHGDIDSIDKIILTRDDYEKYNLTHPKFREILEGDLLSKTFLFIGFSFTDPNISYILSRIRLVLEDNTRPHYCILKEVEEKEYDNTEEFMYAKIKQQLHIEDLSRFSIETLLVKDYIEITEILESIYKRYRRKTIFISGSATEYLPFNSETGKYFLHQLSKKLVENDFKLVTGFGLGVGSYVINGVADYINSNKKSKLQNHLNILPFSQDSSGDLDLKEVWKKNRLEMISECGMALFLFGNKEKDGKIVLA…	MARKTFISYKYSEAKDLRDKIVESLGEDAKYYQGETSDSPDMSDRITEYIKKELKNKIYSTSVTIVVISPNMKESNWIDWEIEYSVKQMKRGDRTSSTNGVVGVVMKHNGDYSWLRNSVINSDGHTAIHTDNSYLYDIIVKNRFNQEPIEYTCDECKNIDALTGSFISLVEEDEFLGNPTKYIENAYEKSKKATNYNICRRK	MERQQTYKEKTQHLYKVKKIKNRYNTKSAEEYFFSIPQVKYILSAGRMKKHKENYNASEIKIKKAALEKSRKNKNWKIEERLIKAKRYTQKVDPEYLNIYMKAYHKKDITTEEKLEILTELKKFDTENIVRFFRKLNDAEQNKMIRNLAFKYLQDYGHYVKLRKNFKGKKKVYQTERASLDTKKPEDLYNDLTNKNIQSQKVYDIFISHSTKDKKTVEDIIRVFNEQNKTCYCDWTMDQDYLKRKYVGEYTKQVLKARMEQSKMLVLLRTENSVQSDWVSFEIEYFENLKKPIYIVESLEELLEAFSD	KK219813.1	1
MTIDKKKFIEKYVKALESNTAAIFAGAGLSCGAGYVNWKTLLNEAAEELELNIDKEEHDLVGLAQHYINKKRSRGNLNTVIMEQFSTRAELTENHKLLAKLPIDTYWTTNYDCMIEKALDSEGRIVDVKRNQNQLTVSVADKDATVYKMHGDIDSIDKIILTRDDYEKYNLTHPKFREILEGDLLSKTFLFIGFSFTDPNISYILSRIRLVLEDNTRPHYCILKEVEEKEYDNTEEFMYAKIKQQLHIEDLSRFSIETLLVKDYIEITEILESIYKRYRRKTIFISGSATEYLPFNSETGKYFLHQLSKKLVENDFKLVTGFGLGVGSYVINGVADYINSNKKSKLQNHLNILPFSQDSSGDLDLKEVWKKIAWK	MARKTFISYKYSEAKDLRDKIVESLGEDAKYYQGETSDSPDMSDRITEYIKKELKNKIYSTSVTIVVISPNMKESNWIDWEIEYSVKQMKRGDRTSSTNGVVGVVMKHNGDYSWLRNSVINSEGHTAIHTDNSYLYDIIVKNRFNQEPIEYTCDECKNIDALTGSFISLVEEDEFLGNPTKYIENAYEKSKKATNYNICRRK	MERQQTYKEKAQHLYKVKKIKNRYNTKSAEEYFFSIPQVKYILSAGRMKKHKENYNASEIKIKKAALEKSRKNKNWKIEERLIKAKRYTQKVDPEYLNIYMKAYHKKDITTEEKLEILTELKKFDTENIVRFFRKLNDAEQNKMIRNLAFKYLQDYGHYVKLRKNFKGKKKVYQTERASLDTKKPEDLYNDLTNKNIQSQKVYDIFISHSTKDKKTVEDIIRVFNEQNKTCYCDWTMDQDYLKRKYVGEYTKQVLKARMEQSKMLVLLRTENSVQSDWVSFEIEYFENLKKPIYIVESLEELLEAFSD	KK224756.1, KK222984.1, KK219580.1, KK223462.1, AUPW01000016.1, KK224731.1, KK223018.1, KK223341.1, AGTV01000033.1	9
MTIDKKKFIEKYVKALESNTAAIFAGAGLSCGAGYVNWKTLLNEAAEELELNIDKEEHDLVGLAQHYINKKRSRGNLNTVIMEQFSTRAELTENHKLLAKLPIDTYWTTNYDCMIEKALDSEGRIVDVKRNQNQLTVSVADKDATVYKMHGDIDSIDKIILTRDDYEKYNLTHPKFREILEGDLLSKTFLFIGFSFTDPNISYILSRIRLVLEYNTRPHYCILKEVEEKEYDNTEEFMYAKIKQQLHIEDLSRFSIETLLVKDYIEITEILESIYKRYRRKTIFISGSATEYLPFNSETGKYFLHQLSKKLVENDFKLVTGFGLGVGSYVINGVADYINSNKKSKLQNHLNILPFSQDSSGDLDLKEVWKKIAWK	MARKTFISYKYSEAKDLRDKIVESLGEDAKYYQGETSDSPDMSDRITEYIKKELKNKIYSTSVTIVVISPNMKESNWIDWEIEYSVKQMKRGDRTSSTNGVVGVVMKHNGDYSWLRNSVINSDGHTAIHTDNSYLYDIIVKNRFNQEPIEYTCDECKNIDALTGSFISLVEEDEFLGNPTKYIENAYEKSKKATNYNICRRK	MERQQTYKEKAQHLYKVKKIKNRYNTKSAEEYFFSIPQVKYILSAGRMKKHKENYNASEIKIKKAALEKSRKNKNWKIEERLIKAKRYTQKVDPEYLNIYMKAYHKKDITTEEKLEILTELKKFDTENIVRFFRKLNDAEQNKMIRNLAFKYLQDYGHYVKLRKNFKGKKKVYQTERASLDTKKPEDLYNDLTNKNIQSQKVYDIFISHSTKDKKTVEDIIRVFNEQNKTCYCDWTMDQDYLKRKYVGEYTKQVLKARMEQSKMLVLLSTENSVQSDWVSFEIEYFENLKKPIYIVESLEELLEAFSD	KK224694.1	1
MTIDKKKFIEKYVKALESNTAAIFAGAGLSCGAGYVNWKTLLNEAAEELELNIDKEEHDLVGLAQHYINKKRSRGNLNTVIMEQFSTRAELTENHKLLAKLPIDTYWTTNYDCMIEKALDSEGRIVDVKRNQNQLTVSVADKDATVYKMHGDIDSIDKIILTRDDYEKYNLTHPKFREILEGDLLSKTFLFIGFSFTDPNISYILSRIRLVLEDNTRPHYCILKEVEEKEYDNTEEFMYAKIKQQLHIEDLSRFSIETLLVKDYIEITEILESIYKRYRRKTIFISGSATEYLPFNSETGKYFLHQLSKKLVENDFKLVTGFGLGVGSYVINGVADYINSNKKSKLQNHLNILPFSQDSSGDLDLKEVWKKNRLEMISECGMALFLFGNKEKDGKIVLA…	MARKTFISYKYSEAKDLRDKIVESLGEDAKYYQGETSDSPDMSDRITEYIKKELKNKIYSTSVTIVVISPNMKESNWIDWEIEYSVKQMKRGDRTSSTNGVVGVVMKHNGDYSWLRNSVINSDGHTAIHTDNSYLYDIIVKNRFNQEPIEYTCDECKNIDALTGSFISLVEEDEFLGNPTKYIENAYEKSKKATNYNICRRK	MKYPIRQVAEVLPEKYTRYILLKEFQRLFPYQWNIIVERQQTYKEKAQHLYKVKKIKNRYNTKSAEEYFFSIPQVKYILSAGRMKKHKENYNASEIKIKKAALEKSRKNKNWKIEERLIKAKRYTQKVDPEYLNIYMKAYHKKDITTEEKLEILTELKKFDTENIVRFFRKLNDAEQNKMIRNLAFKYLQDYGHYVKLRKNFKGKKKVYQTERASLDTKKPEDLYNDLTNKNIQSQKVYDIFISHSTKDKKTVEDIIRVFNEQNKTCYCDWTMDQDYLKRKYVGEYTKQVLKARMEQSKMLVLLRTENSVQSDWVSFEIEYFENLKKPIYIVESLEELLEAFSD	AUPU01000015.1, CP003808.1, AUPS01000015.1, AUPT01000016.1	4
MNGDGKMTIDKKKFIEKYVKALESNTAAIFAGAGLSCGAGYVNWKTLLNEAAEELELNIDKEEHDLVGLAQHYINKKRSRGNLNTVIMEQFSTRAELTENHKLLAKLPIDTYWTTNYDCMIEKALDSEGRIVDVKRNQNQLTVSVADKDATVYKMHGDIDSIDKIILTRDDYEKYNLTHPKFREILEGDLLSKTFLFIGFSFTDPNISYILSRIRLVLEDNTRPHYCILKEVEEKEYDNTEEFMYAKIKQQLHIEDLSRFSIETLLVKDYIEITEILESIYKRYRRKTIFISGSATEYLPFNSETGKYFLHQLSKKLVENDFKLVTGFGLGVGSYVINGVADYINSNKKSKLQNHLNILPFSQDSSGDLDLKEVWKKIAWK	MARKTFISYKYSEAKDLRDKIVESLGEDAKYYQGETSDSPDMSDRITEYIKKELKNKIYSTSVTIVVISPNMKESNWIDWEIEYSVKQMKRGDRTSSTNGVVGVVMKHNGDYSWLRNSVINSEGHTAIHTDNSYLYDIIVKNRFNQEPIEYTCDECKNIDALTGSFISLVEEDEFLGNPTKYIENAYEKSKKATNYNICRRK	MKYPIRQVAEVLPEKYTRYILLKEFQRLFPYQWNIIVERQQTYKEKAQHLYKVKKIKNRYNTKSAEEYFFSIPQVKYILSAGRMKKHKENYNASEIKIKKAALEKSRKNKNWKIEERLIKAKRYTQKVDPEYLNIYMKAYHKKDITTEEKLEILTELKKFDTENIVRFFRKLNDAEQNKMIRNLAFKYLQDYGHYVKLRKNFKGKKKVYQTERASLDTKKPEDLYNDLTNKNIQSQKVYDIFISHSTKDKKTVEDIIRVFNEQNKTCYCDWTMDQDYLKRKYVGEYTKQVLKARMEQSKMLVLLRTENSVQSDWVSFEIEYFENLKKPIYIVESLEELLEAFSD	AIDT01000006.1, CP003045.1	2
MTIDKKKFIEKYVKALESNTAAIFAGAGLSCGAGYVNWKTLLNEAAEELELNIDKEEHDLVGLAQHYINKKRSRGNLNTVIMEQFSTRAELTENHKLLAKLPIDTYWTTNYDCMIEKALDSEGRIVDVKRNQNQLTVSVADKDATVYKMHGDIDSIDKIILTRDDYEKYNLTHPKFREILEGDLLSKTFLFIGFSFTDPNISYILSRIRLVLEDNTRPHYCILKEVEEKEYDNTEEFMYAKIKQQLHIEDLSRFSIETLLVKDYIEITEILESIYKRYRRKTIFISGSATEYLPFNSETGKYFLHQLSKKLVENDFKLVTGFGLGVGSCVINGVADYINSNKKSKLQNHLNILPFSQDSSGDLDLKEVWKKNRLEMISECGMALFLFGNKEKDGKIVLA…	MARKTFISYKYSEAKDLRDKIVESLGEDAKYYQGETSDSPDMSDRITEYIKKELKNKIYSTSVTIVVISPNMKESNWIDWEIEYSVKQMKRGDRTSSTNGVVGVVMKHNGDYSWLRNSVINSDGHTAIHTDNSYLYDIIVKNRFNQEPIEYTCDECKNIDALTGSFISLVEEDEFLGNPTKYIENAYEKSKKATNYNICRRK	MERQQTYKEKAQHLYKVKKIKNRYNTKSAEEYFFSIPQVKYILSAGRMKKHKENYNASEIKIKKAALEKSRKNKNWKIEERLIKAKRYTQKVDPEYLNIYMKAYHKKDITTEEKLEILTELKKFDTENIVRFFRKLNDAEQNKMIRNLAFKYLQDYGHYVKLRKNFKGKKKVYQTERASLDTKKPEDLYNDLTNKNIQSQKVYDIFISHSTKDKKTVEDIIRVFNEQNKTCYCDWTMDQDYLKRKYVGEYTKQVLKARMEQSKMLVLLRTENSVQSDWVSFEIEYFENLKKPIYIVESLEELLEAFSD	KK224533.1	1
LLGMFLSLKTLYRKRTVIWPFYFYTIIRTLSIFISGSATEYLPFNSETGKYFLHQLSKKLVENDFKLVTGFGLGVGSYVINGVADYINSNKKSKLQNHLNILPFSQDSSGDLDLKEVWKKNRLEMISECGMALFLFGNKEKDGKIVLADGLEEEYKIAERQELVRLPINVTGYKTKNLSEQYNEEINIQFKEKILKMYNEINEYKCDFSNKQSIDELVQKIVNLVIEIKKTK	MARKTFISYKYSEAKDLRDKIVESLGEDAKYYQGETSDSPDMSDRITEYIKKELKNKIYSTSVTIVVISPNMKESNWIDWEIEYSVKQMKRGDRTSSTNGVVGVVMKHNGDYSWLRNSVINSDGHTAIHTDNSYLYDIIVKNRFNQEPIEYTCDECKNIDALTGSFISLVEEDEFLGNPTKYIENAYEKSKKATNYNICRRK	MERQQTYKEKAQHLYKVKKIKNRYNTKSAEEYFFSIPQVKYILSAGRMKKHKENYNASEIKIKKAALEKSRKNKNWKIEERLIKAKRYTQKVDPEYLNIYMKAYHKKDITTEEKLEILTELKKFDTENIVRFFRKLNDAEQNKMIRNLAFKYLQDYGHYVKLRKNFKGKKKVYQTERASLDTKKPEDLYNDLTNKNIQSQKVYDIFISHSTKDKKTVEDIIRVFNEQNKTCYCDWTMDQDYLKRKYVGEYTKQVLKARMEQSKMLVLLRTENSVQSDWVSFEIEYFENLKKPIYIVESLEELLEAFSD	KK225426.1, KK225547.1	2
MTIDKKKFIEKYVKALESNTAAIFAGAGLSCGAGYVNWKTLLNEAAEELELNIDKEEHDLVGLAQHYINKKRSRGNLNTVIMEQFSTRAELTENHKLLAKLPIDTYWTTNYDCMIEKALDSEGRIVDVKRNQNQLTVSVADKDATVYKMHGDIDSIDKIILTRDDYEKYNLTHPKFREILEGDLLSKTFLFIGFSFTDLNISYILSRIRLVLEDNTRPHYCILKEVEEKEYDNTEEFMYAKIKQQLHIEDLSRFSIETLLVKDYIEITEILESIYKRYRRKTIFISGSATEYLPFNSETGKYFLHQLSKKLVENDFKLVTGFGLGVGSYVINGVADYINSNKKSKLQNHLNILPFSQDSSGDLDLKEVWKKNRLEMISECGMALFLFGNKEKDGKIVLA…	MARKTFISYKYSEAKDLRDKIVESLGEDAKYYQGETSDSPDMSDRITEYIKKELKNKIYSTSVTIVVISPNMKESNWIDWEIEYSVKQMKRGDRTSSTNGVVGVVMKHNGDYSWLRNSVINSDGHTAIHTDNSYLYDIIVKNRFNQEPIEYTCDECKNIDALTGSFISLVEEDEFLGNPTKYIENAYEKSKKATNYNICRRK	MERQQTYKEKAQHLYKVKKIKNRYNTKSAEEYFFSIPQVKYILSAGRMKKHKENYNASEIKIKKAALEKSRKNKNWKIEERLIKAKRYTQKVDPEYLNIYMKAYHKKDITTEEKLEILTELKKFDTENIVRFFRKLNDAEQNKMIRNLAFKYLQDYGHYVKLRKNFKGKKKVYQTERASLDTKKPEDLYNDLTNKNIQSQKVYDIFISHSTKDKKTVEDIIRVFNEQNKTCYCDWTMDQDYLKRKYVGEYTKQVLKARMEQSKMLVLLRTENSVQSDWVSFEIEYFENLKKPIYIVESLEELLEAFSD	KK221358.1, KK221386.1	2
MTIDKKKFIEKYVKALESNTAAIFAGAGLSCGAGYVNWKTLLNEAAEELELNIDKEEHDLVGLAQHYINKKRSRGNLNTVIMEQFSTRAELTENHKLLAKLPIDTYWTTNYDCMIEKALDSEGRIVDVKRNQNQLTVSVADKDATVYKMHGDIDSIDKIILTRDDYEKYNLTHPKFREILEGDLLSKTFLFIGFSFTDPNISYILSRIRLVLEDNTRPHYCILKEVEEKEYDNTEEFMYAKIKQQLHIEDLSRFSIETLLVKDYIEITEILESIYKRYRRKTIFISGSATEYLPFNSETGKYFLHQLSKKLVENDFKLVTGFGLGVGSYVINGVADYINSNKKSKLQNHLNILPFSQDSSGDLDLKEVWKKNRLEMISECGMALFLFGNKEKDGKIVLA…	MARKTFISYKYSEAKDLRDKIVESLGEDAKYYQGETSDSPDMSDRITEYIKKELKNKIYSTSVTIVVISPNMKESNWIDWEIEYSVKQMKRGDRTSSTNGVVGVVMKHNGDYSWLRNSVINSDGHTAIHTDNSYLYDIIVKNRFNQEPIEYTCDECKNIDALTGSFISLVEEDEFLGNPTKYIENAYEKSKKATNYNICRRK	MIRNLAFKYLQDYGHYVKLRKNFKGKKKVYQTERASLDTKKPEDLYNDLTNKNIQSQKVYDIFISHSTKDKKTVEDIIRVFNEQNKTCYCDWTMDQDYLKRKYVGEYTKQVLKARMEQSKMLVLLRTENSVQSDWVSFEIEYFENLKKPIYIVESLEELLEAFSD	KK225696.1	1
MTIDKKKFIEKYVKALESNTAAIFAGAGLSCGAGYVNWKTLLNEAAEELELNIDKEEHDLVGLAQHYINKKRSRGNLNTVIMEQFSTRAELTENHKLLAKLPIDTYWTTNYDCMIEKALDSEGRIVDVKRNQNQLTVSVADKDATVYKMHGDIDSIDKIILTRDDYEKYNLTHPKFREILEGDLLSKTFLFIGFSFTDPNISYILSRIRLVLEDNTRPHYCILKEVEEKEYDNTEEFMYAKIKQQLHIEDLSRFSIETLLVKDYIEITEILESIYKRYRRKTIFISGSATEYLPFNSEAGKYFLHQLSKKLVENDFKLVTGFGLGVGSYVINGVADYINSNKKSKLQNHLNILPFSQDSSGDLDLKEVWKKNRLEMISECGMALFLFGNKEKDGKIVLA…	MARKTFISYKYSEAKDLRDKIVESLGEDAKYYQGETSDSPDMSDRITEYIKKELKNKIYSTSVTIVVISPNMKESNWIDWEIEYSVKQMKRGDRTSSTNGVVGVVMKHNGDYSWLRNSVINSDGHTAIHTDNSYLYDIIVKNRFNQEPIEYTCDECKNIDALTGSFISLVEEDEFLGNPTKYIENAYEKSKKATNYNICRRK	MERQQTYKEKAQHLYKVKKIKNRYNTKSAEEYFFSIPQVKYILSAGRMKKHKENYNASEIKIKKAALEKSRKNKNWKIEERLIKAKRYTQKVDPEYLNIYMKAYHKKDITTEEKLEILTELKKFDTENIVRFFRKLNDAEQNKMIRNLAFKYLQDYGHYVKLRKNFKGKKKVYQTERASLDTKKPEDLYNDLTNKNIQSQKVYDIFISHSTKDKKTVEDIIRVFNEQNKTCYCDWTMDQDYLKRKYVGEYTKQVLKARMEQSKMLVLLRTENSVQSDWVSFEIEYFENLKKPIYIVESLEELLEAFSD	JINW01000011.1	1
MTIDKKKFIEKYVKALESNTAAIFAGAGLSCGAGYVNWKTLLNEAAEELELNIDKEEHDLVGLAQHYINKKRSRGNLNTVIMEQFSTRAELTENHKLLAKLPIDTYWTTNYDCMIEKALDSEGRIVDVKRNQNQLTVSVADKDATVYKMHGDIDSIDKIILTRDDYEKYNLTHPKFREILEGDLLSKTFLFIGFSFTDPNISYILSRIRLVLEDNTRPHYCILKEVEEKEYDNTEEFMYAKIKQQLHIEDLSRFSIETLLVKDYIEITEILESIYKRYRRKTIFISGSATEYLPFNSETGKYFLHQLSKKLVENDFKLVTGFGLGVGSYVINGVADYINSNKKSKLQNHLNILPFSQDSSGDLDLKEVWKKNRLEMISECGMALFLFGNKEKDGKIVLA…	MARKTFISYKYSEAKDLRDKIVESLGEDAKYYQGETSDSPDMSDRITEYIKKELKNKIYSTSVTIVVISPNMKESNWIDWEIEYSVKQMKRGDRTSSTNGVVGVVMKHNGDYSWLRNSVINSDGHTAIHTDNSYLYDIIVKNRFNQEPIEYTCDECKNIDALTGSFISLVEEDEFLGNPTKYIENAYEKSKKATNYNICRRK	MERQQTYKEKAQHLYKVKKIKNRYNTKSAEEYFFSIPQVKYILSAGRMKKHKENYNASEIKIKKAALEKSRKNKNWKIEERLIKAKRYTQKVDPEYLNIYMKAYHKKDITTEEKLEILTELKKFDTENIVRFFRKLNDAEQNKMIRNLAFKYLQDYGHYVKLRKNFKGKKKVYQTERASLDTKKPEDLYNDLTNKNIQSQKVYDIFISHSTKDKKTVEDIIRVFNEQNKTCYCDWTMDQDYLKRKYVGEYTKQVLKARMEQSKMLVLLRTENSVQSDWVSFEIEYFENLKKPIYIVESLEELLEAFSD	JIFC01000010.1	1
MTIDKKKFIEKYVKALESNTAAIFAGAGLSCGAGYVNWKTLLNEAAEELELNIDKEEHDLVGLAQHYINKKRSRGNLNTVIMEQFSTRAELTENHKLLAKLPIDTYWTTNYDCMIEKALDSEGRIVDVKRNQNQLTVSVADKDATVYKMHGDIDSIDKIILTRDDYEKYNLTHPKFREILEGDLLSKTFLFIGFSFTDPNISYILSRIRLVLEDNTRPHYCILKEVEEKEYDNTEEFMYAKIKQQLHIEDLSRFSIETLLVKDYIEITEILESIYKRYRRKTIFISGSATEYLPFNSETGKYFLHQLSKKLVENDFKLVTGFGLGVGSYVINGVADYINSNKKSKLQNHLNILPFSQDSSGDLDLKEVWKKNRLEMISECGMALFLFGNKEKDGKIVLA…	MARKTFISYKYSEAKDLRDKIVESLGEDAKYYQGETSDSPDMSDRITEYIKKELKNKIYSTSVTIVVISPNMKESNWIDWEIEYSVKQMKRGDRTSSTNGVVGVVMKHNGDYSWLRNSVINSDGHTAIHTDNSYLYDIIVKNRFNQEPIEYTCDECKNIDALTGSFISLVEEDEFLGNPTKYIENAYEKSKKATNYNICRRK	MERQQTYKEKAQHLYKVKKIKNRYNTKSAEEYFFSIPQVKYILSAGRMKKHKENYNASEIKIKKAALEKSRKNKNWKIEERLIKAKRYTQKVDPEYLNIYMKAYHKKDITTEEKLEILTELKKFDTENIVRFFRKLNDAEQNKMIRNLAFKYLQDYGHYVKLRKNFKGKKKVYQTERASLDTKKPEDLYNDLTNKNIQSQKVYDIFISHSTKDKKTVEDIIRVFNEQNKTCYCDWTMDQDYLKRKYVGEYTKQVLKARMEQSKMLVLLSTENSVQSDWVSFEIEYFENLKKPIYIVESLEELLEAFSD	JIZV01000007.1, KK222726.1	2
MTIDKKKFIEKYVKALESNTAAIFAGAGLSCGAGYVNWKTLLNEAAEELELNIDKEEHDLVGLAQHYINKKRSRGNLNTVIMEQFSTRAELTENHKLLAKLPIDTYWTTNYDCMIEKALDSEGRIVDVKRNQNQLTVSVADKDATVYKMHGDIDSIDKIILTRDDYEKYNLTHPKFREILEGDLLSKTFLFIGFSFTDPNISYILSRIRLVLEDNTRPHYCILKEVEEKEYDNTEEFMYAKIKQQLHIEDLSRFSIETLLVKDYIEITEILESIYKRYRRKTIFISGSATEYLPFNSETGKYFLHQLSKKLVENDFKLVTGFGLGVGSYVINGVADYINSNKKSKLQNHLNILPFSQDSSGDLDLKEVWKKNRLEMISECGMALFLFGNKEKDGKIVLA…	MARKTFISYKYSEAKDLRDKIVESLGEDAKYYQGETSDSPDMSDRITEYIKKELKNKIYSTSVTIVVISPNMKESNWIDWEIEYSVKQMKRGDRTSSTNGVVGVVMKHNGDYSWLRNSVINSDGHTAIHTDNSYLYDIIVKNRFNQEPIEYTCDECKNIDALTGSFISLVEEDEFLGNPTKYIENAYEKSKKATNYNICRRK	MERQQTYKEKAQHLYKVKKIKNRYNTKSAEEYFFSIPQVKYILSAGRMKKHKENYNASEIKIKKAALEKSRKNKNWKIEERLIKAKRYTQKVDPEYLNIYMKAYHKKDITTEEKLEILTELKKFDTENIVRFFRKLNDAEQNKMIRNLAFKYLQDYGHYVKLRKNFKGKKKVYQTERASLDTKKPEDLYNDLTNKNIQSQKVYDIFISHSTKDKKTVEDIIRVFNEQNKTCYCDWTMDQDYLKRKYVGEYTKQVLKARMEQSKMLVLLRTENSVQSDWVSFEIEYFENLKKPIYI	KK224189.1	1
MNGDGKMTIDKKKFIEKYVKALESNTAAIFAGAGLSCGAGYVNWKTLLNEAAEGLELNIDKEEHDLVGLAQHYINKKRSRGNLNTVIMEQFSTRAELTENHKLLAKLPIDTYWTTNYDCMIEKALDSEGRIVDVKRNQNQLTVSVADKDATVYKMHGDIDSIDKIILTRDDYEKYNLTHPKFREILEGDLLSKTFLFIGFSFTDPNISYILSRIRLVLEDNTRPHYCILKEVEEKEYDNTEEFMYAKIKQQLHIEDLSRFSIETLLVKDYIEITEILESIYKRYRRKTIFISGSATEYLPFNSETGKYFLHQLSKKLVENDFKLVTGFGLGVGSYVINGVADYINSNKKSKLQNHLNILPFSQDSSGDLDLKEVWKKNRLEMISECGMALFLFGNKEKD…	MARKTFISYKYSEAKDLRDKIVESLGEDAKYYQGETSDSPDMSDRITEYIKKELKNKIYSTSVTIVVISPNMKESNWIDWEIEYSVKQMKRGDRTSSTNGVVGVVMKHNGDYSWLRNSVINSDGHTAIHTDNSYLYDIIVKNRFNQEPIEYTCDECKNIDALTGSFISLVEEDEFLGNPTKYIENAYEKSKKATNYNICRRK	MKYPIRQVAEVLPEKYTRYILLKEFQRLFPYQWNIIVERQQTYKEKAQHLYKVKKIKNRYNTKSAEEYFFSIPQVKYILSAGRMKKHKENYNASEIKIKKAALEKSRKNKNWKIEERLIKAKRYTQKVDPEYLNIYMKAYHKKDITTEEKLEILTELKKFDTENIVRFFRKLNDAEQNKMIRNLAFKYLQDYGHYVKLRKNFKGKKKVYQTERASLDTKKPEDLYNDLTNKNIQSQKVYDIFISHSTKDKKTVEDIIRVFNEQNKTCYCDWTMDQDYLKRKYVGEYTKQVLKARMEQSKMLVLLRTENSVQSDWVSFEIEYFENLKKPIYIVESLEELLEAFSD	AHZK01000035.1	1
MTIDKKKFIEKYVKALESNTAAIFAGAGLSCGAGYVNWKTLLNEAAEELELNIDKEEHDLVGLAQHYINKKRSRGNLNTVIMEQFSTRAELTENHKLLAKLPIDTYWTTNYDCMIEKALDSEGRIVDVKRNQNQLTVSVADKDATVYKMHGDIDSIDKIILTRDDYEKYNLTHPKFREILEGDLLSKTFLFIGFSFTDPNISYILSRIRLVLEDNTRPHYCILKEVEEKEYDNTEEFMYAKIKQQLHIEDLSRFSIETLLVKDYIEITEILESIYKRYRRKTIFISGSATEYLPFNSETGKYFLHQLSKKLVENDFKLVTGFGLGVGSYVINGVADYINSNKKSKLQNHLNILPFSQDSSGDLDLKEVWKKIAWK	MARKTFISYKYSEAKDLRDKIVESLGEDAKYYQGETSDSPDMSDRITEYIKKELKNKIYSTSVTIVVISPNMKESNWIDWEIEYSVKQMKRGDRTSSTNGVVGVVMKHNGDYSWLRNSVINSEGHTAIHTDNSYLYDIIVKNRFNQEPIEYTCDECKNIDALTGSFISLVEEDEFLGNPTKYIENAYEKSKKATNYNICRRK	MKYPIRQVAEVLPEKYTRYILLKEFQRLFPYQWNIIVERQQTYKEKAQHLYKVKKIKNRYNTKSAEEYFFSIPQVKYILSAGRMKKHKENYNASEIKIKKAALEKSRKNKNWKIEERLIKAKRYTQKVDPEYLNIYMKAYHKKDITTEEKLEILTELKKFDTENIVRFFRKLNDAEQNKMIRNLAFKYLQDYGHYVKLRKNFKGKKKVYQTERASLDTKKPEDLYNDLTNKNIQSQKVYDIFISHSTKDKKTVEDIIRVFNEQNKTCYCDWTMDQDYLKRKYVGEYTKQVLKARMEQSKMLVLLRTENSVQSDWVSFEIEYFENLKKPIYIVESLEELLEAFSD	AUPV01000016.1	1
MTIDKKKFIEKYVKALESNTAAIFAGAGLSCGAGYVNWKTLLNEAAEELELNIDKEEHDLVGLAQHYINKKRSRGNLNTVIMEQFSTRAELTENHKLLAKLPIDTYWTTNYDCMIEKALDSEGRIVDVKRNQNQLTVSVADKDATVYKMHGDIDSIDKIILTRDDYEKYNLTHPKFREILEGDLLSKTFLFIGFSFTDPNISYILSRIRLVLEDNTRPHYCILKEVEEKEYDNTEEFMYAKIKQQLHIEDLSRFSIETLLVKDYIEITEILESIYKRYRRKTIFISGSATEYLPFNSETGKYFLHQLSKKLVENDFKLVTGFGLGVGSYVINGVADYINSNKKSKLQNHLNILPFSQDSSGDLDLKEVWKKNRLEMISECGMALFLFGNKEKDGKIVLA…	MARKTFISYKYSEAKDLRDKIVESLGEDAKYYQGETSDSPDMSDRITEYIKKELKNKIYSTSVTIVVISPNMKESNWIDWEIEYSVKQMKRGDRTSSTNGVVGVVMKHNGDYSWLRNSVINSDGHTAIHTDNSYLYDIIVKNRFNQEPIEYTCDECKNIDALTGSFISLVEEDEFLGNPTKYIENAYEKSKKATNYNICRRK	MERQQTYKEKAQHLYKVKKIKNRYNTKSAEEYFFSIPQVKYILSAGRMKKHKENYNASEIKIKKAALEKSRKNKNWKIEERLIKAKRYTQKVDPEYLNIYMKAYHKKDITTEEKLEILTELKKFDTENIVRFFRKLNDAEQNKMIRNLAFKYLQDYGHYVKLRKNFKGKKKVYQTERASLDTKKPEDLYNDLTNKNIQSQKVYDIFISHSTKDKKTVEDIIRVFNEQNKTCYCDWTMDQDYLKRKYVGEYTKQVLKARMEQSKMLVLLRTENSVQSDWVSFEIEYFENLKKPIYIVESLEELLEAFSD	JIGC01000014.1	1
MTIDKKKFIEKYVKALESNTAAIFAGAGLSCGAGYVNWKTLLNEAAEELELNIDKEEHDLVGLAQHYINKKRSRGNLNTVIMEQFSTRAELTENHKLLAKLPIDTYWTTNYDCMIEKALDSEGRIVDVKRNQNQLTVSVADKDATVYKMHGDIDSIDKIILTRDDYEKYNLTHPKFREILEGDLLSKTFLFIGFSFTDPNISYILSRIRLVLEDNTRPHYCILKEVEEKEYDNTEEFMYAKIKQQLHIEDLSRFSIETLLVKDYIEITEILESIYKRYRRKTIFISGSATEYLPFNSETGKYFLHQLSKKLVENDFKLVTGFGLGVGSYVINGVADYINSNKKSKLQNHLNILPFSQDSSGDLDLKEVWKKNRLEMISECGMALFLFGNKEKDGKIVLA…	MARKTFISYKYSEAKDLRDKIVESLGEDAKYYQGETSDSPDMSDRITEYIKKELKNKIYSTSVTIVVISPNMKESNWIDWEIEYSVKQMKRGDRTSSTNGVVGVVMKHNGDYSWLRNSVINSDGHTAIHTDNSYLYDIIVKNRFNQEPIEYTCDECKNIDALTGSFISLVEEDEFLGNPTKYIENAYEKSKKATNYNICRRK	MKKHKENYNASEIKIKKAALEKSRKNKNWKIEERLIKAKRYTQKVDPEYLNIYMKAYHKKDITTEEKLEILTELKKFDTENIVRFFRKLNDAEQNKMIRNLAFKYLQDYGHYVKLRKNFKGKKKVYQTERASLDTKKPEDLYNDLTNKNIQSQKVYDIFISHSTKDKKTVEDIIRVFNEQNKTCYCDWTMDQDYLKRKYVGEYTKQVLKARMEQSKMLVLLRTENSVQSDWVSFEIEYFENLKKPIYIVESLEELLEAFSD	KK225762.1	1
MTIDKKKFIEKYVKALESNTAAIFAGAGLSCGAGYVNWKTLLNEAAEELELNIDKEEHDLVGLAQHYINKKRSRGNLNTVIMEQFSTRAELTENHKLLAKLPIDTYWTTNYDCMIEKALDSEGRIVDVKRNQNQLTVSVADKDATVYKMHGDIDSIDKIILTRDDYEKYNLTHPKFREILEGDLLSKTFLFIAFSFTDPNISYILSRIRLVLEDNTRPHYCILKEVEEKEYDNTEEFMYAKIKQQLHIEDLSRFSIETLLVKDYIEITEILESIYKRYRRKTIFISGSATEYLPFNSETGKYFLHQLSKKLVENDFKLVTGFGLGVGSYVINGVADYINSNKKSKLQNHLNILPFSQDSSGDLDLKEVWKKNRLEMISECGMALFLFGNKEKDGKIVLA…	MARKTFISYKYSEAKDLRDKIVESLGEDAKYYQGETSDSPDMSDRITEYIKKELKNKIYSTSVTIVVISPNMKESNWIDWEIEYSVKQMKRGDRTSSTNGVVGVVMKHNGDYSWLRNSVINSDGHTAIHTDNSYLYDIIVKNRFNQEPIEYTCDECKNIDALTGSFISLVEEDEFLGNPTKYIENAYEKSKKATNYNICRRK	MERQQTYKEKAQHLYKVKKIKNRYNTKSAEEYFFSIPQVKYILSAGRMKKHKENYNASEIKIKKAALEKSRKNKNWKIEERLIKAKRYTQKVDPEYLNIYMKAYHKKDITTEEKLEILTELKKFDTENIVRFFRKLNDAEQNKMIRNLAFKYLQDYGHYVKLRKNFKGKKKVYQTERASLDTKKPEDLYNDLTNKNIQSQKVYDIFISHSTKDKKTVEDIIRVFNEQNKTCYCDWTMDQDYLKRKYVGEYTKQVLKARMEQSKMLVLLRTENSVQSDWVSFEIEYFENLKKPIYIVESLEELLEAFSD	KK222503.1	1
MTIDKKKFIEKYVKALESNTAAIFAGAGLSCGAGYVNWKTLLNEAAEELELNIDKEEHDLVGLAQHYINKKRSRGNLNTVIMEQFSTRAELTENHKLLAKLPIDTYWTTNYDCMIEKALDSEGRIVDVKRNQNQLTVSVADKDATVYKMHGDIDSIDKIILTRDDYEKYNLTHPKFREILEGDLLSKTFLFIGFSFTDPNISYILSRIRLVLEDNTRPHYCILKEVEEKEYDNTEEFMYAKIKQQLHIEDLSRFSIETLLVKDYIEITEILESIYKRYRRKTIFISGSATEYLPFNSETGKYFLHQLSKKLVENDFKLVTGFGLGVGSYVINGVADYINSNKKSKLQNHLNILPFSQDSSGDLDLKEVWKKNRLEMISECGMALFLFGNKEKDGKIVLA…	MARKTFISYKYSEAKDLRDKIVESLGEDAKYYQGETSDSPDMSDRITEYIKKELKNKIYSTSVTIVVISPNMKESNWIDWEIEYSVKQMKRGDRTSSTNGVVGVVMKHNGDYSWLRNSVINSDGHTAIHTDNSYLYDIIVKNRFNQEPIEYTCDECKNIDALTGSFISLVEEDEFLGNPTKYIENAYEKSKKATNYNICRRK	MERQQTYKEKAQHLYKVKKIKNRYNTKSAEEYFFSIPQVKYILSAGRMKKHKENYNASEIKIKKAALEKSRKNENWKIEERLIKAKRYTQKVDPEYLNIYMKAYHKKDITTEEKLEILTELKKFDTENIVRFFRKLNDAEQNKMIRNLAFKYLQDYGHYVKLRKNFKGKKKVYQTERASLDTKKPEDLYNDLTNKNIQSQKVYDIFISHSTKDKKTVEDIIRVFNEQNKTCYCDWTMDQDYLKRKYVGEYTKQVLKARMEQSKMLVLLRTENSVQSDWVSFEIEYFENLKKPIYIVESLEELLEAFSD	JSYA01000018.1	1
				649
Source data for Thoeris systems is from analysis performed in (Ref 1) Doron, S. et al. Systematic discovery of antiphage defense systems in the microbial pangenome. Science 359, eaar4120 (2018).
